# Finding disease modules for cancer and COVID-19 in gene co-expression networks with the Core&Peel method

**DOI:** 10.1101/2020.05.27.118414

**Authors:** M. Lucchetta, M. Pellegrini

## Abstract

Diseases imply dysregulation of cell’s functions at several levels. The study of differentially expressed genes in case-control cohorts of patients is often the first step in understanding the details of the cell’s dysregulation. A further level of analysis is introduced by noticing that genes are organized in functional modules (often called pathways), thus their action and their dysregulation may be better understood by the identification of the modules most affected by the disease (aka disease modules, or active subnetworks). We describe how an algorithm based on the Core&Peel method developed originally for detecting protein complexes in PPI networks, can be adapted to detect disease modules in co-expression networks of genes. We first validate Core&Peel for the easier general task of functional module detection by comparison with 42 methods participating in the Disease Module Identification DREAM challenge of 2019. Next, we use four specific disease test cases (colorectal cancer, prostate cancer, asthma and rheumatoid arthritis), four state-of-the-art algorithms (ModuleDiscoverer, Degas, KeyPathwayMiner and ClustEx), and several pathway databases to validate the proposed algorithm. Core&Peel is the only method able to find significant associations of the predicted disease module with known validated relevant pathways for all four diseases. Moreover for the two cancer data sets, Core&Peel detects further nine relevant pathways enriched in the predicted disease module, not discovered by the other methods used in the comparative analysis. Finally we apply Core&Peel, along with other methods, to explore the transcriptional response of human cells to SARS-CoV-2 infection, at a modular level, aiming at finding supporting evidence for drug repositioning efforts.
