## Supplementary-Materials for "Finding disease modules for cancer and COVID-19 in gene co-expression networks with the Core&Peel method": table-gprofile-enrichR_apoptosis-lymphocyte_covidcell_log.csv

	Pathway	Core.Peel_d0.5.j0.8	Core.Peel_d0.7.j0.8	ClustEx_900	ClustEx_420	MD	KPM	DEGs	dataset
1	apoptotic process	7.79325494369493	7.35471124233744	3.13146469793533	NA	NA	NA	NA	GO:BP
2	regulation of apoptotic process	7.28767569546825	5.20284119516648	2.09274917775942	NA	NA	NA	NA	GO:BP
3	apoptotic signaling pathway	5.07033807511319	6.28016532725941	2.21666183737938	NA	NA	NA	NA	GO:BP
4	positive regulation of apoptotic process	3.99914305812933	2.99627750944159	2.29934118855416	NA	NA	NA	NA	GO:BP
5	regulation of extrinsic apoptotic signaling pathway	3.56812978856966	4.80295142617246	1.47372866043824	NA	NA	NA	NA	GO:BP
6	extrinsic apoptotic signaling pathway	3.47714928028596	4.6577202975437	1.8605675751982	NA	1.8393385184063	NA	NA	GO:BP
7	regulation of leukocyte apoptotic process	2.9359671390503	1.32785839514721	NA	NA	NA	NA	NA	GO:BP
8	negative regulation of apoptotic process	2.85066704386709	2.97356487326544	1.46058920178641	NA	NA	NA	NA	GO:BP
9	leukocyte apoptotic process	2.56680520013323	NA	NA	NA	NA	NA	NA	GO:BP
10	negative regulation of leukocyte apoptotic process	2.30512158762632	NA	NA	NA	NA	NA	NA	GO:BP
11	negative regulation of extrinsic apoptotic signaling pathway via death domain receptors	2.23084365570858	2.12960354571127	NA	NA	NA	NA	NA	GO:BP
12	regulation of cysteine-type endopeptidase activity involved in apoptotic process	2.20694354698856	4.00057687765267	NA	NA	NA	NA	NA	GO:BP
13	negative regulation of extrinsic apoptotic signaling pathway	2.14309515372026	NA	NA	NA	NA	NA	NA	GO:BP
14	negative regulation of glial cell apoptotic process	2.07413915246231	NA	NA	NA	NA	NA	NA	GO:BP
15	regulation of apoptotic signaling pathway	2.06064475552118	2.81163374637701	1.43224411517879	NA	NA	NA	NA	GO:BP
16	apoptotic cell clearance	2.05983714150403	NA	1.31919384514061	NA	NA	NA	NA	GO:BP
17	regulation of extrinsic apoptotic signaling pathway via death domain receptors	2.03834167056751	2.56099036220616	NA	NA	NA	1.46175784071262	NA	GO:BP
18	regulation of hippocampal neuron apoptotic process	1.86262502147042	2.81163374637701	NA	NA	NA	NA	NA	GO:BP
19	hippocampal neuron apoptotic process	1.86262502147042	2.81163374637701	NA	NA	NA	NA	NA	GO:BP
20	activation of cysteine-type endopeptidase activity involved in apoptotic process	1.81229630244342	3.71281011797893	NA	NA	NA	NA	NA	GO:BP
21	positive regulation of cysteine-type endopeptidase activity involved in apoptotic process	1.77440798851808	3.8916565847762	NA	NA	NA	NA	NA	GO:BP
22	regulation of lymphocyte apoptotic process	1.69793980814704	1.75563812017477	NA	NA	NA	NA	NA	GO:BP
23	regulation of glial cell apoptotic process	1.65597297147244	NA	NA	NA	NA	NA	NA	GO:BP
24	positive regulation of apoptotic cell clearance	1.55787050995854	NA	NA	NA	NA	NA	NA	GO:BP
25	negative regulation of macrophage apoptotic process	1.55787050995854	NA	NA	NA	NA	NA	NA	GO:BP
26	endothelial cell apoptotic process	1.52686397730965	NA	NA	NA	NA	NA	NA	GO:BP
27	positive regulation of hippocampal neuron apoptotic process	1.40736800507447	2.03780173209005	NA	NA	NA	NA	NA	GO:BP
28	granzyme-mediated apoptotic signaling pathway	1.33878324736279	NA	NA	NA	NA	NA	NA	GO:BP
29	regulation of endothelial cell apoptotic process	1.31266255093473	NA	NA	NA	NA	NA	NA	GO:BP
30	lymphocyte activation	32.0823427296638	25.8067063766815	4.6052855446583	2.71869947921059	NA	NA	NA	GO:BP
31	regulation of lymphocyte activation	22.1982055856893	17.9725991497877	3.85582232205246	2.430064795942	NA	NA	NA	GO:BP
32	lymphocyte proliferation	16.1981351148131	17.1822190747046	1.52402114182806	NA	NA	NA	NA	GO:BP
33	regulation of lymphocyte proliferation	15.1350482427816	16.4103014256485	1.40696741745978	NA	NA	NA	NA	GO:BP
34	lymphocyte mediated immunity	14.6541891701388	13.2106426902119	3.20467578996482	2.09665759336557	NA	NA	NA	GO:BP
35	positive regulation of lymphocyte activation	13.7032683642507	12.5606542663633	1.99631362853141	NA	NA	NA	NA	GO:BP
36	lymphocyte differentiation	13.6791228740947	8.18383835775366	1.46545819968029	NA	NA	NA	NA	GO:BP
37	negative regulation of lymphocyte activation	12.8504568157833	9.75590998885544	2.16220687242391	2.42165076959576	NA	NA	NA	GO:BP
38	regulation of lymphocyte differentiation	8.31436812629912	7.11741358299585	1.56153417099103	NA	NA	NA	NA	GO:BP
39	positive regulation of lymphocyte proliferation	7.75438843062681	11.1414859778266	NA	NA	NA	NA	NA	GO:BP
40	lymphocyte activation involved in immune response	7.39221760285275	3.53863667479874	NA	NA	NA	NA	NA	GO:BP
41	negative regulation of lymphocyte proliferation	7.18943468122767	5.82462872994484	NA	NA	NA	NA	NA	GO:BP
42	regulation of lymphocyte mediated immunity	7.12768297085611	6.8838816936704	NA	NA	NA	NA	NA	GO:BP
43	positive regulation of lymphocyte differentiation	6.48661977790672	4.59494736604247	NA	NA	NA	NA	NA	GO:BP
44	lymphocyte migration	5.85033615306128	2.14956422459457	NA	NA	NA	NA	NA	GO:BP
45	negative regulation of lymphocyte mediated immunity	5.14172942282107	5.64175123087502	1.4311177907137	2.32499782134941	NA	NA	NA	GO:BP
46	regulation of lymphocyte migration	3.66956407299451	2.50503859180424	NA	NA	NA	NA	NA	GO:BP
47	lymphocyte chemotaxis	3.42221003313056	NA	NA	NA	NA	NA	NA	GO:BP
48	positive regulation of lymphocyte mediated immunity	2.90130310620031	2.89042897908247	NA	NA	NA	NA	NA	GO:BP
49	lymphocyte homeostasis	2.24625149148281	1.46432605756756	NA	NA	NA	NA	NA	GO:BP
50	positive regulation of lymphocyte migration	1.82401699218037	1.56536322723413	NA	NA	NA	NA	NA	GO:BP
51	lymphocyte aggregation	1.55787050995854	NA	NA	NA	NA	NA	NA	GO:BP
52	lymphocyte costimulation	1.52686397730965	1.32812061515173	NA	NA	NA	NA	NA	GO:BP
53	establishment of lymphocyte polarity	1.49411045340253	NA	NA	NA	NA	NA	NA	GO:BP
54	regulation of lymphocyte chemotaxis	1.41607033621628	NA	NA	NA	NA	NA	NA	GO:BP
55	Abnormal lymphocyte morphology	10.8326157942446	13.5026556613525	1.95913166496844	2.26432610592584	1.63469408644837	NA	NA	HP
56	Abnormal lymphocyte physiology	10.0709533205982	8.55386701581739	NA	NA	NA	NA	NA	HP
57	Abnormal lymphocyte count	10.0709533205982	11.5519034317776	1.31364622209803	1.40333748467878	NA	1.3786219471443	1.37301421438836	HP
58	Abnormal lymphocyte proliferation	1.9361582958419	1.77231502471523	NA	NA	NA	NA	NA	HP
59	Decreased lymphocyte proliferation in response to mitogen	32.0823427296638	2.10472840135797	NA	NA	NA	NA	NA	HP
60	negative regulation of lymphocyte differentiation	NA	NA	1.64289813264437	1.70950683182308	NA	NA	NA	GO:BP
61	positive regulation of apoptotic signaling pathway	NA	1.31420584782084	1.42166522541039	NA	NA	NA	NA	GO:BP
62	negative regulation of lymphocyte apoptotic process	NA	1.32533342265795	NA	NA	NA	NA	NA	GO:BP
63	Apoptosis	4.25308566636488	4.67623943980899	2.18308399359484	NA	NA	NA	NA	KEGG
64	Apoptosis WP254	12.6875780991595	13.1244910406498	2.38601853989955	2.12304038557536	1.43064346369643	NA	NA	WikiPathways
65	Apoptosis Modulation and Signaling WP1772	7.05097386970379	6.55855246321366	1.81721234458601	NA	1.92963101098688	NA	NA	WikiPathways
66	TNF related weak inducer of apoptosis (TWEAK) Signaling Pathway WP2036	4.47196052063426	3.2973628525843	2.3058318362918	NA	NA	NA	NA	WikiPathways
67	Nanomaterial induced apoptosis WP2507	2.68462467370784	2.0752306720476	NA	NA	NA	NA	NA	WikiPathways
68	Apoptosis-related network due to altered Notch3 in ovarian cancer WP2864	1.80455473320773	NA	1.37229877298511	NA	NA	NA	NA	WikiPathways
69	Apoptosis Modulation by HSP70 WP384	1.31514235380908	NA	1.36708286127178	NA	NA	NA	NA	WikiPathways
