## Supplementary-Materials for "Finding disease modules for cancer and COVID-19 in gene co-expression networks with the Core&Peel method": table_enrichr-gprofile_lung_covidcell_log.csv

	Pathway	Core.Peel_d0.5.j0.8	Core.Peel_d0.7.j0.8	ClustEx_900	ClustEx_420	MD	KPM	DEGs	dataset
1	Abnormal lung morphology	6.08436047597434	7.0787455545161	2.03380150570027	NA	NA	NA	NA	HP
2	Obstructive lung disease	1.86384752626526	2.50482340470785	NA	NA	NA	NA	NA	HP
3	Lung disease	4.84727643060589	4.92253738187039	2.57011009183379	2.06835500853332	2.01108817648813	NA	NA	DISEASES
4	Lung fibrosis WP3624	NA	NA	4.08216203209454	2.15103584256413	NA	NA	NA	WikiPathways
