## Supplementary-Materials for "Finding disease modules for cancer and COVID-19 in gene co-expression networks with the Core&Peel method": table_gprofile-enrichR_inflammatory_covidcell_log.csv

	Pathway	Core.Peel_d0.5.j0.8	Core.Peel_d0.7.j0.8	MD	ClustEx_900	ClustEx_420	KPM	DEGs	databse
1	inflammatory response	22.4478731075637	17.4497678670923	3.0545257326767	8.14036781177602	3.44759221193221	NA	NA	GO:BP
2	regulation of inflammatory response	11.1532821076243	8.02008315322259	NA	NA	NA	NA	NA	GO:BP
3	neuroinflammatory response	5.73009313020461	6.85872736168907	NA	2.73093055169547	NA	NA	NA	GO:BP
4	leukocyte activation involved in inflammatory response	5.71550014184422	6.80545683956917	NA	1.46058920178641	NA	NA	NA	GO:BP
5	production of molecular mediator involved in inflammatory response	4.70296658954715	2.08524099162175	NA	NA	NA	NA	NA	GO:BP
6	negative regulation of neuroinflammatory response	4.66955353307834	2.64621825661861	NA	NA	NA	NA	NA	GO:BP
7	positive regulation of inflammatory response	4.21135673659103	2.74723317231693	NA	NA	NA	NA	NA	GO:BP
8	regulation of neuroinflammatory response	4.07678382653513	2.81163374637701	NA	2.14660136261407	NA	NA	NA	GO:BP
9	negative regulation of inflammatory response	3.73954485575884	NA	NA	NA	NA	NA	NA	GO:BP
10	regulation of inflammatory response to antigenic stimulus	2.26712633822767	NA	NA	NA	NA	NA	NA	GO:BP
11	regulation of acute inflammatory response to antigenic stimulus	2.1680987205643	NA	NA	NA	NA	NA	NA	GO:BP
12	positive regulation of inflammatory response to antigenic stimulus	2.1680987205643	NA	NA	NA	NA	NA	NA	GO:BP
13	regulation of cytokine production involved in inflammatory response	2.1440919130331	2.8231627625812	NA	NA	NA	NA	NA	GO:BP
14	positive regulation of acute inflammatory response to antigenic stimulus	2.07413915246231	NA	NA	NA	NA	NA	NA	GO:BP
15	inflammatory response to antigenic stimulus	1.97525769053018	NA	NA	NA	NA	NA	NA	GO:BP
16	cytokine production involved in inflammatory response	1.89884485118155	2.61967313454108	NA	NA	NA	NA	NA	GO:BP
17	acute inflammatory response to antigenic stimulus	1.69585917751823	NA	NA	NA	NA	NA	NA	GO:BP
18	regulation of chronic inflammatory response	1.65597297147244	NA	NA	NA	NA	NA	NA	GO:BP
19	acute inflammatory response	1.59792013643895	NA	NA	2.04161227272761	NA	NA	NA	GO:BP
20	positive regulation of cytokine production involved in inflammatory response	1.57246175005438	2.96338344358829	NA	NA	NA	NA	NA	GO:BP
21	chronic inflammatory response	1.36391280514355	NA	NA	NA	NA	NA	NA	GO:BP
22	Increased inflammatory response	10.0709533205982	10.1333219098548	NA	3.08906197544708	4.5442908356396	NA	NA	HP
23	Abnormal inflammatory response	10.0709533205982	10.1333219098548	NA	3.08906197544708	4.5442908356396	NA	NA	HP
24	Inflammatory abnormality of the skin	8.16816523855862	10.4351613182745	NA	3.02669138945241	3.60747082425856	NA	NA	HP
25	Inflammatory abnormality of the eye	5.40368535101959	4.46839758587948	NA	NA	1.44294339521205	NA	NA	HP
26	Inflammatory mediator regulation of TRP channels	2.13816490745389	1.93682739906657	NA	NA	NA	NA	NA	KEGG
27	Inflammatory bowel disease (IBD)	1.43430853054643	1.84811150758172	NA	5.49991409845599	3.82142093008076	NA	NA	KEGG
28	IL-10 Anti-inflammatory Signaling Pathway WP4495	2.87402150681244	2.87199413296752	NA	NA	NA	NA	NA	WikiPathways
29	Inflammatory Response Pathway WP453	2.53716962789092	NA	NA	1.90077364493683	NA	NA	NA	WikiPathways
30	Cytokines and Inflammatory Response WP530	1.49496602300366	NA	NA	2.80374188412203	1.61890332731604	NA	NA	WikiPathways
31	Cells and Molecules involved in local acute inflammatory response WP4493	1.46103392303358	1.39467573146873	NA	2.19424825340218	NA	NA	NA	WikiPathways
32	Vitamin D in inflammatory diseases WP4482	NA	NA	NA	1.81432162220101	NA	NA	NA	WikiPathways
