## Supplementary-Materials for "Finding disease modules for cancer and COVID-19 in gene co-expression networks with the Core&Peel method": table_gprofile_enrich_pbmc_log.csv

	Pathways	Core.Peel_d0.5.j0.8	Core.Peel_d0.7.j0.8	MD	KPM	ClustEx_3800	ClustEx_1940	Degas	DEGs	database
1	Recurrent Lower Respiratory Tract Infections	2.25598341091851	2.10879461320413	1.75111827311588	NA	NA	NA	NA	NA	HP
2	Unusual Infection	2.18566844010355	1.6866313476629	2.48862032427618	NA	NA	NA	NA	NA	HP
3	Recurrent Infections	2.08558212178756	1.53318135112279	2.48862032427618	NA	NA	NA	NA	NA	HP
4	inflammatory response	7.80258025932885	10.5829088020486	3.52457512539972	2.97705662684311	1.72987334439679	2.05427382870161	NA	3.35614684680013	GO:BP
5	regulation of Inflammatory response	2.4342983771426	4.30258166142329	NA	NA	NA	NA	NA	NA	GO:BP
6	Positive regulation of Inflammatory Response	1.34296121779546	1.30494067520734	NA	NA	NA	1.62631196393836	NA	NA	GO:BP
7	Abnormal lung morphology	3.4167018454582	1.92232951998093	NA	NA	NA	NA	NA	NA	HP
8	fusion of virus membrane with host plasma membrane	2.03553828707689	1.58239705454848	NA	NA	NA	NA	NA	NA	GO:BP
9	Staphylococcus aureus infection	NA	2.60312730975759	NA	NA	NA	1.73673748772991	NA	NA	KEGG
10	Human T-cell leukemia virus 1 infection	NA	1.59337819211273	2.14104558811128	NA	NA	NA	2.8674549929562	NA	KEGG
11	negative regulation of inflammatory response	NA	2.62023170091972	NA	NA	NA	NA	NA	1.45213758038077	GO:BP
12	leukocyte activation involved in inflammatory response	NA	1.3910435827502	NA	NA	NA	NA	NA	NA	GO:BP
13	Abnormal respiratory system morphology	3.58315543910812	2.4988801185265	NA	NA	NA	NA	1.31957002084517	NA	HP
14	Abnormality of the respiratory system	2.50207931356093	1.63018939980035	NA	NA	NA	1.36465233089431	NA	NA	HP
15	respiratory burst	NA	2.21963232720055	1.83329497690312	NA	NA	NA	NA	NA	GO:BP
16	Lung disease	4.81738929366044	7.52677581074123	4.47644285035707	3.06644634690743	3.8417319544622	3.69175993423219	NA	NA	DISEASES
17	Human immunodeficiency virus infectious disease	5.7234725881347	5.82208717015337	3.86714416619757	1.48813972804212	NA	NA	NA	NA	DISEASES
18	Inflammatory Response Pathway WP453	3.892823316512	5.15762716070778	NA	NA	1.65738669864411	1.4523385670568	NA	NA	WikiPathways
19	Lung fibrosis WP3624	1.81998691148778	1.984502305211	NA	NA	3.83693095896901	3.85229275926932	NA	NA	WikiPathways
20	Recurrent viral infections	2.43098401872574	NA	NA	NA	NA	NA	NA	NA	HP
21	Recurrent bacterial infections	1.70908544792034	NA	NA	NA	NA	NA	NA	NA	HP
22	Severe infection	1.57036208148877	NA	1.48283294965633	NA	NA	NA	NA	NA	HP
23	Unusual CNS infection	1.44142553683593	NA	NA	NA	NA	NA	NA	NA	HP
24	Unusual infection by anatomical site	1.44142553683593	NA	NA	NA	NA	NA	NA	NA	HP
25	Abnormal inflammatory response	2.43098401872574	NA	3.0365111451636	NA	NA	NA	NA	NA	HP
26	Increased inflammatory response	2.43098401872574	NA	3.0365111451636	NA	NA	NA	NA	NA	HP
27	T-Cell antigen Receptor (TCR) pathway during Staphylococcus aureus infection WP3863	2.52800045632667	NA	NA	NA	2.75246855686332	1.4827669490413	NA	NA	WikiPathways
28	Pathogenic Escherichia coli infection WP2272	2.18125557276869	NA	NA	NA	NA	NA	NA	NA	WikiPathways
29	Ebola Virus Pathway on Host WP4217	1.49438455462554	NA	NA	NA	5.77446141038669	4.64418471463511	NA	NA	WikiPathways
30	Epstein-Barr virus infection	NA	NA	NA	NA	3.191923613644	2.53212530422135	NA	NA	KEGG
31	Vibrio cholerae infection	NA	NA	NA	NA	NA	2.01874222406651	NA	NA	KEGG
32	Epithelial cell signaling in Helicobacter pylori infection	NA	NA	NA	NA	NA	1.36876460608517	NA	NA	KEGG
33	Inflammatory abnormality of the skin	NA	NA	NA	NA	NA	1.74528988214005	NA	NA	HP
34	Inflammatory bowel disease (IBD)	NA	NA	NA	NA	1.30316331613044	2.01874222406651	NA	NA	KEGG
35	Functional respiratory abnormality	NA	NA	NA	NA	1.44746443295924	2.13240641014871	NA	NA	HP
36	Respiratory insufficiency	NA	NA	NA	NA	NA	2.06311051221076	NA	NA	HP
37	response to virus	NA	NA	NA	NA	NA	1.698292283176	NA	NA	GO:BP
38	Human papillomavirus infection	NA	NA	NA	NA	2.29124189739573	NA	NA	NA	KEGG
39	Cytokines and Inflammatory Response WP530	NA	NA	NA	NA	3.79800556730369	1.76574963041679	NA	NA	WikiPathways
40	Cells and Molecules involved in local acute inflammatory response WP4493	NA	NA	1.38224509280791	NA	2.63174861393623	NA	NA	NA	WikiPathways
41	IL-10 Anti-inflammatory Signaling Pathway WP4495	NA	NA	NA	NA	1.38204050915182	NA	NA	NA	WikiPathways
42	Recurrent respiratory infections	NA	NA	1.56013100116135	NA	NA	NA	NA	NA	HP
43	regulation of defense response to virus by virus	NA	NA	1.7251143756034	NA	NA	NA	NA	NA	GO:BP
44	Recurrent urinary tract infections	NA	NA	NA	NA	NA	NA	3.02857244378272	NA	HP
45	Abnormal lung lobation	NA	NA	NA	NA	NA	NA	1.90928180119514	NA	HP
46	Respiratory failure	NA	NA	NA	NA	NA	NA	2.61072840860194	NA	HP
47	regulation of signal transduction by p53 class mediator	2.34124945964398	1.76532205061224	2.00783046659087	NA	NA	NA	3.46129099765088	NA	GO:BP
48	signal transduction by p53 class mediator	2.02463241170502	1.37633444414063	3.52817862916639	NA	NA	NA	7.6405492033713	NA	GO:BP
49	p53 signaling pathway	1.36917826219709	1.67453837664595	NA	NA	NA	NA	2.51715609475941	NA	KEGG
50	Apoptosis WP254	1.96185131728543	NA	NA	NA	NA	NA	NA	NA	WikiPathways
51	TNF related weak inducer of apoptosis (TWEAK) Signaling Pathway WP2036	1.68001413443411	NA	NA	NA	NA	NA	NA	NA	WikiPathways
52	DNA damage response, signal transduction by p53 class mediator	NA	NA	2.37052198811624	NA	NA	NA	3.20128080769263	NA	GO:BP
53	DNA damage response, signal transduction by p53 class mediator resulting in cell cycle arrest	NA	NA	1.95288978012777	NA	NA	NA	2.82132694797494	NA	GO:BP
54	apoptotic process	NA	NA	1.67986232632683	1.79996237894512	NA	2.98577507955966	NA	1.45830691823408	GO:BP
55	positive regulation of glial cell apoptotic process	NA	NA	NA	1.41222234809791	NA	NA	NA	1.33582586887403	GO:BP
56	lymphocyte mediated immunity	7.29604918121577	8.49832660012766	7.50783100699743	2.73464067042633	NA	1.57631533619916	NA	2.97094106211925	GO:BP
57	lymphocyte activation	8.90926537937617	9.79208554954302	9.07992682918607	NA	NA	1.34761950681077	NA	NA	GO:BP
58	regulation of lymphocyte activation	6.60259935569535	8.54440720419308	6.68660691753287	NA	NA	NA	NA	NA	GO:BP
59	positive regulation of lymphocyte activation	4.288605394171	5.73302483868789	3.56338191186141	NA	NA	NA	NA	NA	GO:BP
60	lymphocyte differentiation	4.11859526761405	2.80130751378481	3.36734404320511	NA	NA	NA	NA	NA	GO:BP
61	lymphocyte proliferation	4.02880626234868	4.73957664017541	4.20734206950408	NA	NA	NA	NA	NA	GO:BP
62	regulation of lymphocyte mediated immunity	3.04236058866555	4.44217214623265	2.33033721972117	NA	NA	NA	NA	NA	GO:BP
63	regulation of lymphocyte proliferation	3.0317509710215	3.7660957277252	2.71786655094764	NA	NA	NA	NA	NA	GO:BP
64	regulation of lymphocyte differentiation	3.02449943810132	3.12299677946252	NA	NA	NA	NA	NA	NA	GO:BP
65	positive regulation of lymphocyte proliferation	2.35307649109818	3.02408660790596	NA	NA	NA	NA	NA	NA	GO:BP
66	lymphocyte activation involved in immune response	2.33414055826386	2.16391057513298	2.40853258399811	NA	NA	NA	NA	NA	GO:BP
67	positive regulation of lymphocyte mediated immunity	2.28266386139227	4.6319536595322	2.42143260074958	NA	NA	NA	NA	NA	GO:BP
68	lymphocyte migration	2.02108117022524	1.54671655602854	2.89381313274176	NA	NA	NA	NA	NA	GO:BP
69	negative regulation of lymphocyte activation	2.01656535621673	NA	2.18929650887917	NA	NA	NA	NA	NA	GO:BP
70	positive regulation of lymphocyte differentiation	1.48640666018921	1.54671655602854	NA	NA	NA	NA	NA	NA	GO:BP
71	Abnormal lymphocyte count	3.00132897061537	1.52881946924095	3.0365111451636	NA	NA	NA	NA	NA	HP
72	Abnormal lymphocyte morphology	2.87204852358133	1.78616415258693	3.17834336046063	NA	NA	NA	NA	NA	HP
73	Abnormal lymphocyte physiology	1.45814847964315	1.78153313143012	1.54091792684736	NA	NA	NA	NA	NA	HP
74	apoptotic cell clearance	NA	1.47642071201532	NA	NA	NA	NA	NA	NA	GO:BP
75	lymphocyte chemotaxis	NA	1.54374786453503	2.12349200603194	NA	NA	NA	NA	NA	GO:BP
76	regulation of apoptotic process	NA	NA	1.60933604667801	NA	5.49039009771138	2.05160895981959	NA	NA	GO:BP
77	negative regulation of lymphocyte proliferation	NA	NA	1.79803361491619	NA	NA	NA	NA	NA	GO:BP
78	positive regulation of apoptotic process	NA	NA	NA	NA	1.94976172879548	1.91707818592197	NA	NA	GO:BP
79	negative regulation of apoptotic process	NA	NA	NA	NA	2.60107391335553	NA	NA	NA	GO:BP
80	regulation of cysteine-type endopeptidase activity involved in apoptotic process	NA	NA	NA	NA	2.01740993936589	NA	NA	NA	GO:BP
81	negative regulation of cysteine-type endopeptidase activity involved in apoptotic process	NA	NA	NA	NA	1.73844598548674	NA	NA	NA	GO:BP
82	lens fiber cell apoptotic process	NA	NA	NA	NA	NA	NA	2.28570405637972	NA	GO:BP
