## Supplementary-Materials for "Finding disease modules for cancer and COVID-19 in gene co-expression networks with the Core&Peel method": table_gprofileR-enrichR_balf_log.csv

	Pathway	Core.Peel_d0.5.j0.8	Core.Peel_d0.7.j0.8	MD	ClustEx_3380	ClustEx_1890	KPM	Degas	DEGs	dataset
1	Staphylococcus aureus infection	1.42110518228835	NA	NA	NA	NA	NA	NA	NA	KEGG
2	inflammatory response	6.90038461939951	1.47641987794878	4.67298606013824	NA	1.65628815852745	1.42365491473063	NA	NA	GO:BP
3	regulation of inflammatory response	1.84882085910807	NA	NA	NA	NA	NA	NA	NA	GO:BP
4	neuroinflammatory response	1.46410855540592	NA	1.94690827058266	NA	NA	NA	NA	NA	GO:BP
5	Inflammatory mediator regulation of TRP channels	1.31067405669157	NA	NA	NA	NA	NA	NA	NA	KEGG
6	Lung disease	9.02869803534049	NA	NA	2.11401287609052	NA	NA	NA	NA	DISEASES
7	Inflammatory Response Pathway WP453	1.38273334311176	NA	NA	NA	NA	NA	NA	NA	WikiPathways
8	Lung fibrosis WP3624	1.72568818383543	NA	NA	3.02303740701868	3.19615208167393	NA	NA	NA	WikiPathways
9	Cytokines and Inflammatory Response WP530	NA	NA	1.3503193497987	1.68201611910323	2.00182645426554	NA	NA	NA	WikiPathways
10	Ebola Virus Pathway on Host WP4217	NA	NA	1.89725136371271	6.01760341613256	5.0076109093775	NA	6.47933198397284	NA	WikiPathways
11	Human papillomavirus infection	NA	NA	NA	2.38098340176957	4.20191823406999	NA	NA	NA	KEGG
12	Vibrio cholerae infection	NA	NA	NA	2.38098340176957	2.63260333685638	NA	1.87934479713839	NA	KEGG
13	Epstein-Barr virus infection	NA	NA	NA	2.12138449022182	1.83621977534365	NA	3.88102647516854	NA	KEGG
14	Human T-cell leukemia virus 1 infection	NA	NA	NA	1.36963374282185	1.76962868179612	NA	2.50132387165396	NA	KEGG
15	Kaposi sarcoma-associated herpesvirus infection	NA	NA	NA	1.34454209467715	3.28222136837368	NA	2.44355997636472	NA	KEGG
16	Human cytomegalovirus infection	NA	NA	NA	1.32897792167947	3.09927449261864	NA	1.9575828693408	NA	KEGG
17	lung development	NA	NA	NA	1.7565375796089	1.3993125073239	NA	NA	NA	GO:BP
18	respiratory tube development	NA	NA	NA	1.68655427259355	1.44957182152889	NA	NA	NA	GO:BP
19	respiratory system development	NA	NA	NA	1.4063456286068	1.40127276995714	NA	NA	NA	GO:BP
20	Abnormality of the respiratory system	NA	NA	NA	1.46736696955019	NA	NA	NA	NA	HP
21	Functional respiratory abnormality	NA	NA	NA	1.33133537932768	NA	NA	NA	NA	HP
22	Epithelial cell signaling in Helicobacter pylori infection	NA	NA	NA	NA	2.53273107003928	NA	2.87032942780334	NA	KEGG
23	Yersinia infection	NA	NA	NA	NA	2.38832310457178	NA	2.67053885191367	NA	KEGG
24	Human immunodeficiency virus 1 infection	NA	NA	NA	NA	1.9521082801705	NA	1.47184972046341	NA	KEGG
25	Salmonella infection	NA	NA	NA	NA	1.81296443947051	NA	6.56687216390689	NA	KEGG
26	T-Cell antigen Receptor (TCR) pathway during Staphylococcus aureus infection WP3863	NA	NA	NA	3.08042869113926	2.89430134932094	NA	4.1930227645045	NA	WikiPathways
27	Vitamin D in inflammatory diseases WP4482	NA	NA	NA	1.7010905094767	NA	NA	3.38778269870889	NA	WikiPathways
28	Pathogenic Escherichia coli infection	NA	NA	NA	NA	NA	NA	1.93614865476855	NA	KEGG
29	intracellular transport of virus	NA	NA	NA	NA	NA	NA	4.60968088166619	NA	GO:BP
30	transport of virus	NA	NA	NA	NA	NA	NA	4.36324316211042	NA	GO:BP
31	response to virus	NA	NA	NA	NA	NA	NA	3.00192038252516	NA	GO:BP
32	defense response to virus	NA	NA	NA	NA	NA	NA	2.75421273492609	NA	GO:BP
33	cytoplasmic pattern recognition receptor signaling pathway in response to virus	NA	NA	NA	NA	NA	NA	2.21775773331759	NA	GO:BP
34	cellular response to virus	NA	NA	NA	NA	NA	NA	2.01643639531651	NA	GO:BP
35	Pathogenic Escherichia coli infection WP2272	NA	NA	NA	NA	NA	NA	2.1950566995162	NA	WikiPathways
36	Dual hijack model of Vif in HIV infection WP3300	NA	NA	NA	NA	NA	NA	1.55763333379897	NA	WikiPathways
37	IL-10 Anti-inflammatory Signaling Pathway WP4495	NA	NA	NA	NA	NA	NA	1.33182869496058	NA	WikiPathways
38	Apoptosis WP254	1.49911793792064	NA	NA	2.32274748994769	2.38440686793728	NA	5.557720090923	NA	WikiPathways
39	TP53 Network WP1742	NA	NA	2.54279080255507	2.11848659466952	NA	1.97142266891493	1.70567294434976	NA	WikiPathways
40	positive regulation of intrinsic apoptotic signaling pathway by p53 class mediator	NA	NA	NA	NA	NA	1.36855460143504	NA	NA	GO:BP
41	Apoptosis	NA	NA	NA	1.65549951316726	2.23230492207482	NA	3.12622623297622	NA	KEGG
42	Apoptosis - multiple species	NA	NA	NA	NA	NA	NA	1.34162916238083	NA	KEGG
43	signal transduction by p53 class mediator	NA	NA	NA	NA	NA	NA	2.18615828105621	NA	GO:BP
44	DNA damage response, signal transduction by p53 class mediator	NA	NA	NA	NA	NA	NA	1.5452203763352	NA	GO:BP
45	DNA damage response, signal transduction by p53 class mediator resulting in cell cycle arrest	NA	NA	NA	NA	NA	NA	1.31117492519227	NA	GO:BP
46	Apoptosis-related network due to altered Notch3 in ovarian cancer WP2864	NA	NA	NA	2.87734955848192	3.06219969184757	NA	7.56134766528941	NA	WikiPathways
47	TNF related weak inducer of apoptosis (TWEAK) Signaling Pathway WP2036	NA	NA	NA	1.68467444064247	3.03909663569049	NA	5.08419629084137	NA	WikiPathways
48	Apoptosis Modulation and Signaling WP1772	NA	NA	NA	2.15961704185371	2.70298358163275	NA	5.0541221334763	NA	WikiPathways
49	Apoptosis Modulation by HSP70 WP384	NA	NA	NA	NA	NA	NA	2.81450051687698	NA	WikiPathways
50	Regulation of Apoptosis by Parathyroid Hormone-related Protein WP3872	NA	NA	NA	1.69835047211067	1.37046412376772	NA	1.30277515096953	NA	WikiPathways
51	apoptotic process	NA	NA	NA	3.62473882096574	4.13668523262056	1.60575080969534	5.43555774880323	NA	GO:BP
52	regulation of apoptotic process	NA	NA	NA	2.94448956132603	3.23845117528334	1.40438728933044	2.13438044153296	NA	GO:BP
53	negative regulation of apoptotic process	NA	NA	1.45415098911482	1.41309316146255	2.40878281764537	1.55725511490197	NA	NA	GO:BP
54	positive regulation of apoptotic process	NA	NA	NA	1.94775689331929	2.35270984811355	NA	NA	NA	GO:BP
55	regulation of TRAIL-activated apoptotic signaling pathway	NA	NA	NA	NA	1.76503769003426	NA	NA	NA	GO:BP
56	apoptotic signaling pathway	NA	NA	NA	NA	NA	NA	3.44195407850341	NA	GO:BP
57	intrinsic apoptotic signaling pathway	NA	NA	NA	NA	NA	NA	2.54393777442241	NA	GO:BP
58	intrinsic apoptotic signaling pathway in response to endoplasmic reticulum stress	NA	NA	NA	NA	NA	NA	2.4642373369482	NA	GO:BP
59	regulation of apoptotic signaling pathway	NA	NA	NA	NA	NA	NA	2.09025552463824	NA	GO:BP
60	regulation of endoplasmic reticulum stress-induced intrinsic apoptotic signaling pathway	NA	NA	NA	NA	NA	NA	1.71878678022878	NA	GO:BP
61	regulation of extrinsic apoptotic signaling pathway via death domain receptors	NA	NA	NA	NA	NA	NA	1.48525531426895	NA	GO:BP
62	hepatocyte apoptotic process	NA	NA	NA	NA	NA	NA	1.36348734220411	NA	GO:BP
63	glucocorticoid receptor signaling pathway	NA	NA	NA	NA	NA	NA	1.35135063805541	NA	GO:BP
64	extrinsic apoptotic signaling pathway	NA	NA	NA	NA	NA	1.73359759280773	NA	NA	GO:BP
65	negative regulation of cysteine-type endopeptidase activity involved in apoptotic signaling pathway	NA	NA	1.4648583579912	NA	NA	NA	NA	NA	GO:BP
66	neuron apoptotic process	NA	NA	1.38870226763852	NA	NA	NA	NA	NA	GO:BP
67	lymphocyte activation	NA	NA	2.0909529603899	NA	NA	NA	NA	NA	GO:BP
68	regulation of lymphocyte activation	NA	NA	1.75085780816744	NA	NA	NA	NA	NA	GO:BP
69	regulation of lymphocyte proliferation	NA	NA	1.32362659059233	NA	NA	NA	NA	NA	GO:BP
