## Supplementary-Materials for "Finding disease modules for cancer and COVID-19 in gene co-expression networks with the Core&Peel method": table_gprofileR-enrichR_infection_covidcell_log.csv

	Pathway	Core.Peel_d0.5.j0.8	Core.Peel_d0.7.j0.8	ClustEx_900	ClustEx_420	MD	DEGs	KPM	database
1	Unusual infection	10.6121419738868	12.9743855397306	2.73633239764152	2.37892080700784	NA	1.56301909954053	1.52098519786125	HP
2	Recurrent infections	8.01339007542551	10.1333219098548	2.26482226768557	1.8373748350423	NA	1.64840693802981	1.60958494890205	HP
3	Recurrent respiratory infections	7.60332887676885	8.90427954980558	1.70714991280514	NA	NA	NA	NA	HP
4	Recurrent bacterial infections	7.04656660902705	7.0787455545161	1.4961099560221	NA	NA	2.15125442651057	2.14543269748573	HP
5	Respiratory tract infection	6.82291487261757	8.76557133806967	1.98156300767489	NA	NA	1.68061400443875	1.62648759583935	HP
6	Unusual infection by anatomical site	6.53273685370963	6.23382086779063	NA	NA	NA	NA	NA	HP
7	Unusual CNS infection	6.53273685370963	6.23382086779063	NA	NA	NA	NA	NA	HP
8	Recurrent viral infections	6.31841041176742	5.68811593949113	NA	NA	NA	NA	NA	HP
9	Recurrent sinopulmonary infections	4.45903546207209	3.15886732906367	1.31364622209803	2.33809667022652	1.49897482092356	NA	NA	HP
10	Unusual fungal infection	4.19094092282474	4.40838543098452	NA	NA	NA	NA	NA	HP
11	Recurrent fungal infections	4.19094092282474	4.40838543098452	NA	NA	NA	NA	NA	HP
12	Recurrent skin infections	4.16175408336799	7.18676535967232	NA	NA	1.49897482092356	NA	NA	HP
13	Recurrent upper respiratory tract infections	4.02268846953305	6.74163703661383	NA	NA	NA	NA	NA	HP
14	Recurrent bacterial skin infections	3.94918015675273	3.91840754091473	1.69596528597756	NA	NA	NA	NA	HP
15	Recurrent cutaneous fungal infections	3.0918783676007	4.38406647487739	NA	NA	NA	1.62163325356371	1.57718212218273	HP
16	Recurrent acute respiratory tract infection	2.65223447570429	NA	NA	NA	1.54204506869783	NA	NA	HP
17	Severe infection	2.36480886314448	2.71857238527637	NA	NA	NA	NA	NA	HP
18	Recurrent lower respiratory tract infections	2.03103906216133	2.9950016137065	NA	NA	NA	NA	NA	HP
19	Recurrent mycobacterial infections	1.92723391680037	1.35103521471311	NA	NA	NA	1.88847910608489	1.87678240890845	HP
20	Recurrent staphylococcal infections	1.92723391680037	3.51845377244636	NA	NA	NA	NA	NA	HP
21	Failure to thrive secondary to recurrent infections	1.83527658458894	3.18514652839167	NA	NA	NA	NA	NA	HP
22	Recurrent infection of the gastrointestinal tract	1.69830557930411	1.94727457618732	NA	NA	NA	NA	NA	HP
23	Recurrent Aspergillus infections	1.6259563323001	2.70127807665075	NA	NA	NA	NA	NA	HP
24	Recurrent Staphylococcus aureus infections	1.41713179602352	2.71857238527637	NA	NA	NA	NA	NA	HP
25	Epstein-Barr virus infection	10.1649736949357	13.6854793956661	6.18401265313327	6.69856907638766	7.84113739911867	7.32651055490861	7.32651055490861	KEGG
26	Human immunodeficiency virus 1 infection	7.19153844237008	7.42898995227625	2.75479224113192	1.78138273555905	3.87566974074229	NA	NA	KEGG
27	Kaposi sarcoma-associated herpesvirus infection	6.10908371204458	5.42358364074622	6.32229714108603	2.65536809212368	2.75464111582134	2.08371448318529	2.08371448318529	KEGG
28	Herpes simplex virus 1 infection	4.59552275436726	7.28090185912261	4.31273998253588	3.32285231797857	4.05397513604404	5.73293750039305	5.73293750039305	KEGG
29	Staphylococcus aureus infection	4.54202087574856	1.93682739906657	4.98619929640674	2.75363931464804	NA	NA	NA	KEGG
30	Human cytomegalovirus infection	4.46906078009169	3.00276999068521	2.94759631640882	NA	1.37500996127859	NA	NA	KEGG
31	Human T-cell leukemia virus 1 infection	2.7844430997689	2.64330114354891	2.43062760254474	1.61041347735815	NA	NA	NA	KEGG
32	Salmonella infection	2.22892148859184	3.29454236093274	NA	NA	NA	NA	NA	KEGG
33	Yersinia infection	2.21394350888778	NA	1.81556161657171	NA	NA	NA	NA	KEGG
34	Human papillomavirus infection	1.89681162219584	2.29383115642285	2.82083080886625	NA	1.37202918426256	2.81307661932653	2.81307661932653	KEGG
35	Pathogenic Escherichia coli infection	1.74571557890269	2.77470911641151	NA	NA	1.73965459603868	NA	NA	KEGG
36	Recurrent Serratia marcescens infections	NA	1.52209791594099	NA	NA	NA	NA	NA	HP
37	Recurrent E. coli infections	NA	1.52209791594099	NA	NA	NA	NA	NA	HP
38	Recurrent Burkholderia cepacia infections	NA	1.52209791594099	NA	NA	NA	NA	NA	HP
39	Recurrent ear infections	NA	1.46452731228608	NA	NA	NA	NA	NA	HP
40	T-Cell antigen Receptor (TCR) pathway during Staphylococcus aureus infection WP3863	4.23607123811698	3.90121715655534	2.35142709427064	NA	NA	NA	NA	WikiPathways
