## Supplementary-Materials for "Finding disease modules for cancer and COVID-19 in gene co-expression networks with the Core&Peel method": table_gprofileR-enrichR_respiratory_covidcell_log.csv

	Pathway	Core.Peel_d0.5.j0.8	Core.Peel_d0.7.j0.8	ClustEx_900	ClustEx_420	MD	KPM	DEGs	database
1	respiratory burst	5.86066756150752	3.22495326775177	NA	NA	NA	NA	NA	GO:BP
2	respiratory burst involved in defense response	3.15910472739969	NA	NA	NA	NA	NA	NA	GO:BP
3	regulation of respiratory burst	1.84005792742711	NA	NA	NA	NA	NA	NA	GO:BP
4	negative regulation of respiratory burst	1.55787050995854	NA	NA	NA	NA	NA	NA	GO:BP
5	respiratory burst after phagocytosis	1.40736800507447	2.03780173209005	NA	NA	NA	NA	NA	GO:BP
6	Abnormal respiratory system morphology	4.31104033650968	5.22099549661429	1.55407936367802	NA	NA	NA	NA	HP
7	Abnormality of the upper respiratory tract	NA	2.12175641594181	NA	NA	NA	NA	NA	HP
8	Abnormality of the respiratory system	NA	2.10849876657795	1.7737402109766	NA	NA	NA	NA	HP
9	Absence of bactericidal oxidative respiratory burst in phagocytes	NA	1.52209791594099	NA	NA	NA	NA	NA	HP
10	Respiratory tract infection	NA	NA	1.98156300767489	NA	NA	1.62648759583935	1.68061400443875	HP
11	Recurrent respiratory infections	NA	NA	1.70714991280514	NA	NA	NA	NA	HP
12	Recurrent acute respiratory tract infection	NA	NA	NA	NA	1.54204506869783	NA	NA	HP
