## Supplementary-Materials for "Finding disease modules for cancer and COVID-19 in gene co-expression networks with the Core&Peel method": table_gprofileR-enrichR_virus_covidcell_log.csv

	Pathway	Core.Peel_d0.5.j0.8	Core.Peel_d0.7.j0.8	ClustEx_900	ClustEx_420	MD	KPM	DEGs	database
1	defense response to virus	25.9603325288177	36.741368825103	9.19869871776961	12.0672731266117	28.5014404612692	28.9968940728298	28.6697435631161	GO:BP
2	response to virus	25.3426684055916	36.4914138035511	7.76510432108158	11.3302263469727	25.4887392663548	29.109369660481	27.448755835033	GO:BP
3	regulation of defense response to virus	6.47828696294361	8.77570966989033	NA	NA	5.54310463533915	3.27188616221428	3.2779503315359	GO:BP
4	cellular response to virus	3.92386565861781	5.59588528170509	NA	NA	1.99987762445151	5.27300107365439	5.24688055960462	GO:BP
5	regulation of defense response to virus by host	3.40882759750962	3.8568859820357	NA	NA	2.28802610065244	1.56853948486159	1.55793113699006	GO:BP
6	positive regulation of defense response to virus by host	3.23629450348684	4.0828042933248	NA	NA	2.08359395720364	1.94363120489048	1.946613072545	GO:BP
7	regulation of defense response to virus by virus	3.11358656117094	3.62143139707051	NA	NA	NA	NA	NA	GO:BP
8	cytoplasmic pattern recognition receptor signaling pathway in response to virus	2.49785856339897	4.75548960582948	NA	NA	2.20847961106604	4.65201463449418	4.64292745974318	GO:BP
9	detection of virus	1.55787050995854	2.47415736498037	NA	NA	2.43321545559145	2.83290159521799	2.8450455812635	GO:BP
10	negative regulation of defense response to virus	NA	1.38307066163578	NA	NA	NA	NA	NA	GO:BP
11	Ebola Virus Pathway on Host WP4217	8.35968514447249	7.06703206342597	4.99213952116476	4.85043202471789	3.0531258316774	1.9158284773953	1.58859592157184	WikiPathways
12	Human immunodeficiency virus infectious disease	NA	NA	NA	1.79874647074235	3.44149841464982	NA	NA	DISEASES
13	regulation by virus of viral protein levels in host cell	NA	NA	NA	NA	NA	2.66332927626306	NA	GO:BP
14	negative regulation by virus of viral protein levels in host cell	NA	NA	NA	NA	NA	1.49664419345208	1.48854678353557	GO:BP
